# Allele-specific alternative polyadenylation links noncoding genetic variation to Alzheimer’s disease risk

**DOI:** 10.64898/2026.02.13.705798

**Authors:** Ryan M. Barney, Giovanni Quinones-Valdez, Alison J. King, Kofi Amoah, Weijian Wang, Xinshu Xiao

## Abstract

**Background:** Alternative polyadenylation (APA) is a crucial post-transcriptional mechanism generating isoform diversity in the nervous system. While genetic variants significantly influence gene expression, the extent to which they regulate 3’ UTR usage in the human brain remains underexplored. We aimed to characterize the landscape of allele-specific alternative polyadenylation (asAPA) and investigate its role in neurodevelopmental and neurodegenerative disorders.

**Results:** Analyzing 1,047 RNA-seq data from 293 Alzheimer’s disease (AD) and control donors across four brain regions, we identified 4,462 asAPA events involving 3,432 SNPs. We prioritized a core set of putative functional variants that drive consistent cis-regulatory effects across individuals. These functional SNPs are enriched for RNA-binding protein motifs, particularly those recognized by FMRP. In Fragile X Syndrome brains lacking FMRP, we observed widespread 3’ UTR shortening, with FMRP motifs enriched in the 3’ UTR extension regions of shortened transcripts, suggesting FMRP normally protects against proximal site usage. Integrating these data with population genetics, we found that asAPA SNPs significantly overlap GWAS risk loci for autism spectrum disorder (ASD), ADHD, and AD. Furthermore, comparing AD to control brains within our cohort revealed 77 asAPA genes exhibiting condition-specific shifts in allelic bias, affecting key synaptic genes including *CAMK2G*.

**Conclusions:** Our study uncovers a pervasive layer of cis-regulatory variation in the human brain that links noncoding genetics to transcript structure via RBP interactions. We identify FMRP as a key regulator of this process and demonstrate that asAPA provides a mechanistic bridge connecting genetic risk to neuronal pathology in both neurodevelopment and neurodegeneration.
