## Supplemental Table 2 for "Allele-specific alternative polyadenylation links noncoding genetic variation to Alzheimer’s disease risk"

### Sheet: Putative_Functional_SNPs
Table S2
List of putatively functional asAPA SNPs identified through concordance analysis. SNPs are annotated with rsid, hg38 genomic coordinates, alleles, gene name, brain region, whether it is in LD with and within 200kb of a GWAS loci, and whether the gene is a previously reported AD-relevant gene.
rsid	chromosome	position	alleles	gene	brain_region	in_ld_with_gwas	is_ad_relevant_gene
rs10788621	chr10	80436515	A>T	PRXL2A	[frontal pole]	No	No
rs10788621	chr10	80436515	A>T	PRXL2A	[inferior frontal gyrus]	No	No
rs10788621	chr10	80436515	A>T	PRXL2A	[parahippocampal gyrus]	No	No
rs10788621	chr10	80436515	A>T	PRXL2A	[superior temporal gyrus]	No	No
rs202222396	chr10	80436517	T>A	PRXL2A	[frontal pole]	No	No
rs202222396	chr10	80436517	T>A	PRXL2A	[inferior frontal gyrus]	No	No
rs202222396	chr10	80436517	T>A	PRXL2A	[parahippocampal gyrus]	No	No
rs202222396	chr10	80436517	T>A	PRXL2A	[superior temporal gyrus]	No	No
rs113237683	chr10	80436521	G>A	PRXL2A	[frontal pole]	No	No
rs113237683	chr10	80436521	G>A	PRXL2A	[inferior frontal gyrus]	No	No
rs113237683	chr10	80436521	G>A	PRXL2A	[parahippocampal gyrus]	No	No
rs113237683	chr10	80436521	G>A	PRXL2A	[superior temporal gyrus]	No	No
rs10887872	chr10	80436524	A>C	PRXL2A	[frontal pole]	No	No
rs10887872	chr10	80436524	A>C	PRXL2A	[inferior frontal gyrus]	No	No
rs10887872	chr10	80436524	A>C	PRXL2A	[parahippocampal gyrus]	No	No
rs10887872	chr10	80436524	A>C	PRXL2A	[superior temporal gyrus]	No	No
rs1242127	chr11	117205848	A>G	TAGLN	[frontal pole]	No	No
rs1242127	chr11	117205848	A>G	TAGLN	[inferior frontal gyrus]	No	No
rs1242127	chr11	117205848	A>G	TAGLN	[parahippocampal gyrus]	No	No
rs1242127	chr11	117205848	A>G	TAGLN	[superior temporal gyrus]	No	No
rs139944026	chr11	117206159	G>A	TAGLN	[frontal pole]	No	No
rs139944026	chr11	117206159	G>A	TAGLN	[parahippocampal gyrus]	No	No
rs139944026	chr11	117206159	G>A	TAGLN	[superior temporal gyrus]	No	No
rs8505	chr11	2945063	C>G	NAP1L4	[frontal pole]	No	No
rs8505	chr11	2945063	C>G	NAP1L4	[inferior frontal gyrus]	No	No
rs8505	chr11	2945063	C>G	NAP1L4	[parahippocampal gyrus]	No	No
rs8505	chr11	2945063	C>G	NAP1L4	[superior temporal gyrus]	No	No
rs7130936	chr11	33708459	C>A	CD59	[frontal pole]	No	Yes
rs7130936	chr11	33708459	C>A	CD59	[inferior frontal gyrus]	No	Yes
rs7130936	chr11	33708459	C>A	CD59	[parahippocampal gyrus]	No	Yes
rs7130936	chr11	33708459	C>A	CD59	[superior temporal gyrus]	No	Yes
rs1044879	chr1	183553617	G>C	SMG7	[frontal pole]	No	No
rs1044879	chr1	183553617	G>C	SMG7	[inferior frontal gyrus]	No	No
rs1044879	chr1	183553617	G>C	SMG7	[parahippocampal gyrus]	No	No
rs1044879	chr1	183553617	G>C	SMG7	[superior temporal gyrus]	No	No
rs373241831	chr1	230315448	GCCTCCTGGGATATGCACCCGGCGGTCCCCATTCAGCCCCGGGAGCCACTCGGATCAAGTCTGGCTGTATCCCGAGGGCGACCAGGACAGCCCTGTGAGCAGCAGTTCC>G	PGBD5	[superior temporal gyrus]	No	No
rs74237799	chr12	42084337	A>G	GXYLT1	[frontal pole]	No	No
rs74237799	chr12	42084337	A>G	GXYLT1	[inferior frontal gyrus]	No	No
rs74237799	chr12	42084337	A>G	GXYLT1	[parahippocampal gyrus]	No	No
rs74237799	chr12	42084337	A>G	GXYLT1	[superior temporal gyrus]	No	No
rs78256920	chr12	42084421	C>T	GXYLT1	[frontal pole]	No	No
rs78256920	chr12	42084421	C>T	GXYLT1	[inferior frontal gyrus]	No	No
rs78256920	chr12	42084421	C>T	GXYLT1	[parahippocampal gyrus]	No	No
rs78256920	chr12	42084421	C>T	GXYLT1	[superior temporal gyrus]	No	No
rs73280049	chr12	42084549	T>C	GXYLT1	[frontal pole]	No	No
rs73280049	chr12	42084549	T>C	GXYLT1	[inferior frontal gyrus]	No	No
rs73280049	chr12	42084549	T>C	GXYLT1	[parahippocampal gyrus]	No	No
rs73280049	chr12	42084549	T>C	GXYLT1	[superior temporal gyrus]	No	No
rs74079513	chr12	42084569	G>T	GXYLT1	[frontal pole]	No	No
rs74079513	chr12	42084569	G>T	GXYLT1	[inferior frontal gyrus]	No	No
rs74079513	chr12	42084569	G>T	GXYLT1	[parahippocampal gyrus]	No	No
rs74079513	chr12	42084569	G>T	GXYLT1	[superior temporal gyrus]	No	No
rs74077811	chr12	42084574	C>T	GXYLT1	[frontal pole]	No	No
rs74077811	chr12	42084574	C>T	GXYLT1	[inferior frontal gyrus]	No	No
rs74077811	chr12	42084574	C>T	GXYLT1	[parahippocampal gyrus]	No	No
rs74077811	chr12	42084574	C>T	GXYLT1	[superior temporal gyrus]	No	No
rs76529577	chr12	42084615	A>G	GXYLT1	[frontal pole]	No	No
rs76529577	chr12	42084615	A>G	GXYLT1	[inferior frontal gyrus]	No	No
rs76529577	chr12	42084615	A>G	GXYLT1	[parahippocampal gyrus]	No	No
rs76529577	chr12	42084615	A>G	GXYLT1	[superior temporal gyrus]	No	No
rs76759461	chr12	42084619	C>T	GXYLT1	[frontal pole]	No	No
rs76759461	chr12	42084619	C>T	GXYLT1	[inferior frontal gyrus]	No	No
rs76759461	chr12	42084619	C>T	GXYLT1	[parahippocampal gyrus]	No	No
rs76759461	chr12	42084619	C>T	GXYLT1	[superior temporal gyrus]	No	No
rs78734766	chr12	42084650	T>C	GXYLT1	[frontal pole]	No	No
rs78734766	chr12	42084650	T>C	GXYLT1	[inferior frontal gyrus]	No	No
rs78734766	chr12	42084650	T>C	GXYLT1	[parahippocampal gyrus]	No	No
rs78734766	chr12	42084650	T>C	GXYLT1	[superior temporal gyrus]	No	No
rs80231759	chr12	42084659	A>C	GXYLT1	[frontal pole]	No	No
rs80231759	chr12	42084659	A>C	GXYLT1	[inferior frontal gyrus]	No	No
rs80231759	chr12	42084659	A>C	GXYLT1	[parahippocampal gyrus]	No	No
rs80231759	chr12	42084659	A>C	GXYLT1	[superior temporal gyrus]	No	No
rs78498412	chr12	42084660	A>C	GXYLT1	[frontal pole]	No	No
rs78498412	chr12	42084660	A>C	GXYLT1	[inferior frontal gyrus]	No	No
rs78498412	chr12	42084660	A>C	GXYLT1	[parahippocampal gyrus]	No	No
rs78498412	chr12	42084660	A>C	GXYLT1	[superior temporal gyrus]	No	No
rs80327805	chr12	42084884	T>A	GXYLT1	[frontal pole]	No	No
rs80327805	chr12	42084884	T>A	GXYLT1	[inferior frontal gyrus]	No	No
rs80327805	chr12	42084884	T>A	GXYLT1	[parahippocampal gyrus]	No	No
rs80327805	chr12	42084884	T>A	GXYLT1	[superior temporal gyrus]	No	No
rs76613066	chr12	42084887	A>G	GXYLT1	[frontal pole]	No	No
rs76613066	chr12	42084887	A>G	GXYLT1	[inferior frontal gyrus]	No	No
rs76613066	chr12	42084887	A>G	GXYLT1	[parahippocampal gyrus]	No	No
rs76613066	chr12	42084887	A>G	GXYLT1	[superior temporal gyrus]	No	No
rs79963040	chr12	42084955	T>G	GXYLT1	[frontal pole]	No	No
rs79963040	chr12	42084955	T>G	GXYLT1	[inferior frontal gyrus]	No	No
rs79963040	chr12	42084955	T>G	GXYLT1	[parahippocampal gyrus]	No	No
rs79963040	chr12	42084955	T>G	GXYLT1	[superior temporal gyrus]	No	No
rs796097290	chr12	42085009	A>T	GXYLT1	[frontal pole]	No	No
rs796097290	chr12	42085009	A>T	GXYLT1	[inferior frontal gyrus]	No	No
rs796097290	chr12	42085009	A>T	GXYLT1	[parahippocampal gyrus]	No	No
rs796097290	chr12	42085009	A>T	GXYLT1	[superior temporal gyrus]	No	No
rs796861877	chr12	42085023	G>A	GXYLT1	[frontal pole]	No	No
rs796861877	chr12	42085023	G>A	GXYLT1	[inferior frontal gyrus]	No	No
rs796861877	chr12	42085023	G>A	GXYLT1	[parahippocampal gyrus]	No	No
rs796861877	chr12	42085023	G>A	GXYLT1	[superior temporal gyrus]	No	No
rs77608652	chr12	42085026	G>C	GXYLT1	[frontal pole]	No	No
rs77608652	chr12	42085026	G>C	GXYLT1	[inferior frontal gyrus]	No	No
rs77608652	chr12	42085026	G>C	GXYLT1	[parahippocampal gyrus]	No	No
rs77608652	chr12	42085026	G>C	GXYLT1	[superior temporal gyrus]	No	No
rs77555138	chr12	42085027	G>T	GXYLT1	[frontal pole]	No	No
rs77555138	chr12	42085027	G>T	GXYLT1	[inferior frontal gyrus]	No	No
rs77555138	chr12	42085027	G>T	GXYLT1	[parahippocampal gyrus]	No	No
rs77555138	chr12	42085027	G>T	GXYLT1	[superior temporal gyrus]	No	No
rs796891980	chr12	42085317	A>G	GXYLT1	[frontal pole]	No	No
rs796891980	chr12	42085317	A>G	GXYLT1	[inferior frontal gyrus]	No	No
rs796891980	chr12	42085317	A>G	GXYLT1	[parahippocampal gyrus]	No	No
rs796891980	chr12	42085317	A>G	GXYLT1	[superior temporal gyrus]	No	No
rs796426057	chr12	42085319	A>G	GXYLT1	[frontal pole]	No	No
rs796426057	chr12	42085319	A>G	GXYLT1	[inferior frontal gyrus]	No	No
rs796426057	chr12	42085319	A>G	GXYLT1	[parahippocampal gyrus]	No	No
rs796426057	chr12	42085319	A>G	GXYLT1	[superior temporal gyrus]	No	No
rs796470123	chr12	42085404	G>A	GXYLT1	[frontal pole]	No	No
rs796470123	chr12	42085404	G>A	GXYLT1	[inferior frontal gyrus]	No	No
rs796470123	chr12	42085404	G>A	GXYLT1	[parahippocampal gyrus]	No	No
rs796470123	chr12	42085404	G>A	GXYLT1	[superior temporal gyrus]	No	No
rs796603322	chr12	42085415	T>C	GXYLT1	[frontal pole]	No	No
rs796603322	chr12	42085415	T>C	GXYLT1	[inferior frontal gyrus]	No	No
rs796603322	chr12	42085415	T>C	GXYLT1	[parahippocampal gyrus]	No	No
rs796603322	chr12	42085415	T>C	GXYLT1	[superior temporal gyrus]	No	No
rs796272539	chr12	42085424	C>A	GXYLT1	[frontal pole]	No	No
rs796272539	chr12	42085424	C>A	GXYLT1	[inferior frontal gyrus]	No	No
rs796272539	chr12	42085424	C>A	GXYLT1	[parahippocampal gyrus]	No	No
rs796272539	chr12	42085424	C>A	GXYLT1	[superior temporal gyrus]	No	No
rs201544752	chr12	42085425	C>T	GXYLT1	[frontal pole]	No	No
rs201544752	chr12	42085425	C>T	GXYLT1	[inferior frontal gyrus]	No	No
rs201544752	chr12	42085425	C>T	GXYLT1	[parahippocampal gyrus]	No	No
rs201544752	chr12	42085425	C>T	GXYLT1	[superior temporal gyrus]	No	No
rs796406685	chr12	42085436	G>A	GXYLT1	[frontal pole]	No	No
rs796406685	chr12	42085436	G>A	GXYLT1	[inferior frontal gyrus]	No	No
rs796406685	chr12	42085436	G>A	GXYLT1	[parahippocampal gyrus]	No	No
rs796406685	chr12	42085436	G>A	GXYLT1	[superior temporal gyrus]	No	No
rs73127418	chr12	42157298	T>A	YAF2	[inferior frontal gyrus]	No	No
rs2150541	chr14	53039173	G>T	DDHD1	[superior temporal gyrus]	No	No
rs2881345	chr14	57201005	C>A	EXOC5	[parahippocampal gyrus]	No	No
rs3949938	chr14	64924765	A>T	CHURC1	[parahippocampal gyrus]	No	No
rs4902347	chr14	64944482	C>T	CHURC1-FNTB	[superior temporal gyrus]	No	No
rs113727529	chr14	64949218	C>T	CHURC1-FNTB	[parahippocampal gyrus]	No	No
rs942625	chr14	64955924	A>G	CHURC1-FNTB	[superior temporal gyrus]	No	No
rs112410305	chr14	64962520	C>T	CHURC1-FNTB	[superior temporal gyrus]	No	No
rs146305080	chr14	64975693	C>A	CHURC1-FNTB	[parahippocampal gyrus]	No	No
rs117611680	chr14	64977868	T>G	CHURC1-FNTB	[parahippocampal gyrus]	No	No
rs10151781	chr14	64978540	G>A	CHURC1-FNTB	[superior temporal gyrus]	No	No
rs74358400	chr14	64979955	G>A	CHURC1-FNTB	[superior temporal gyrus]	No	No
rs112067410	chr14	64993858	A>C	CHURC1-FNTB	[superior temporal gyrus]	No	No
rs111807189	chr14	64998504	G>C	CHURC1-FNTB	[superior temporal gyrus]	No	No
rs55723212	chr14	64999508	G>C	CHURC1-FNTB	[parahippocampal gyrus]	No	No
rs79191167	chr14	65024574	G>A	CHURC1-FNTB	[parahippocampal gyrus]	No	No
rs72728261	chr14	65039931	G>A	CHURC1-FNTB	[parahippocampal gyrus]	No	No
rs2336548	chr14	73932719	C>G	FAM161B	[parahippocampal gyrus]	No	No
rs2224413	chr14	85632958	A>G	FLRT2	[superior temporal gyrus]	No	No
rs79054089	chr15	22868120	C>T	NIPA2	[frontal pole]	No	No
rs2732039	chr15	25023351	G>A	SNHG14	[frontal pole]	No	No
rs2732039	chr15	25023351	G>A	SNHG14	[inferior frontal gyrus]	No	No
rs2732039	chr15	25023351	G>A	SNHG14	[parahippocampal gyrus]	No	No
rs2732039	chr15	25023351	G>A	SNHG14	[superior temporal gyrus]	No	No
rs2732040	chr15	25024203	T>G	SNHG14	[frontal pole]	No	No
rs2732040	chr15	25024203	T>G	SNHG14	[inferior frontal gyrus]	No	No
rs2732040	chr15	25024203	T>G	SNHG14	[parahippocampal gyrus]	No	No
rs2732040	chr15	25024203	T>G	SNHG14	[superior temporal gyrus]	No	No
rs17115033	chr15	25025283	G>A	SNHG14	[frontal pole]	No	No
rs17115033	chr15	25025283	G>A	SNHG14	[inferior frontal gyrus]	No	No
rs17115033	chr15	25025283	G>A	SNHG14	[parahippocampal gyrus]	No	No
rs17115033	chr15	25025283	G>A	SNHG14	[superior temporal gyrus]	No	No
rs8038349	chr15	25025293	G>T	SNHG14	[inferior frontal gyrus]	No	No
rs8038349	chr15	25025293	G>T	SNHG14	[parahippocampal gyrus]	No	No
rs8038366	chr15	25025322	G>A	SNHG14	[frontal pole]	No	No
rs8038366	chr15	25025322	G>A	SNHG14	[inferior frontal gyrus]	No	No
rs8038366	chr15	25025322	G>A	SNHG14	[parahippocampal gyrus]	No	No
rs8038366	chr15	25025322	G>A	SNHG14	[superior temporal gyrus]	No	No
rs2732041	chr15	25027056	G>C	SNHG14	[frontal pole]	No	No
rs80220919	chr15	25029230	G>T	SNHG14	[frontal pole]	No	No
rs80220919	chr15	25029230	G>T	SNHG14	[inferior frontal gyrus]	No	No
rs80220919	chr15	25029230	G>T	SNHG14	[parahippocampal gyrus]	No	No
rs80220919	chr15	25029230	G>T	SNHG14	[superior temporal gyrus]	No	No
rs1541759	chr15	25030210	C>T	SNHG14	[frontal pole]	No	No
rs1541759	chr15	25030210	C>T	SNHG14	[inferior frontal gyrus]	No	No
rs1541759	chr15	25030210	C>T	SNHG14	[parahippocampal gyrus]	No	No
rs1541759	chr15	25030210	C>T	SNHG14	[superior temporal gyrus]	No	No
rs2554441	chr15	25031500	C>T	SNHG14	[frontal pole]	No	No
rs2554441	chr15	25031500	C>T	SNHG14	[inferior frontal gyrus]	No	No
rs2554441	chr15	25031500	C>T	SNHG14	[parahippocampal gyrus]	No	No
rs2554441	chr15	25031500	C>T	SNHG14	[superior temporal gyrus]	No	No
rs2732044	chr15	25032169	G>A	SNHG14	[frontal pole]	No	No
rs2732044	chr15	25032169	G>A	SNHG14	[inferior frontal gyrus]	No	No
rs2732044	chr15	25032169	G>A	SNHG14	[parahippocampal gyrus]	No	No
rs2732044	chr15	25032169	G>A	SNHG14	[superior temporal gyrus]	No	No
rs1030389	chr15	25032641	A>G	SNHG14	[frontal pole]	No	No
rs1030389	chr15	25032641	A>G	SNHG14	[inferior frontal gyrus]	No	No
rs1030389	chr15	25032641	A>G	SNHG14	[parahippocampal gyrus]	No	No
rs1030389	chr15	25032641	A>G	SNHG14	[superior temporal gyrus]	No	No
rs62001981	chr15	25034762	C>T	SNHG14	[frontal pole]	No	No
rs62001981	chr15	25034762	C>T	SNHG14	[inferior frontal gyrus]	No	No
rs62001981	chr15	25034762	C>T	SNHG14	[parahippocampal gyrus]	No	No
rs62001981	chr15	25034762	C>T	SNHG14	[superior temporal gyrus]	No	No
rs1045935	chr15	25036439	G>T	SNHG14	[frontal pole]	No	No
rs1045935	chr15	25036439	G>T	SNHG14	[inferior frontal gyrus]	No	No
rs1045935	chr15	25036439	G>T	SNHG14	[parahippocampal gyrus]	No	No
rs1045935	chr15	25036439	G>T	SNHG14	[superior temporal gyrus]	No	No
rs8030752	chr15	25110321	C>T	SNHG14	[frontal pole]	No	No
rs8030752	chr15	25110321	C>T	SNHG14	[inferior frontal gyrus]	No	No
rs62002010	chr15	25113429	G>A	SNHG14	[parahippocampal gyrus]	No	No
rs62002010	chr15	25113429	G>A	SNHG14	[superior temporal gyrus]	No	No
rs13526	chr15	25119883	C>A	SNHG14	[frontal pole]	No	No
rs13526	chr15	25119883	C>A	SNHG14	[inferior frontal gyrus]	No	No
rs13526	chr15	25119883	C>A	SNHG14	[parahippocampal gyrus]	No	No
rs13526	chr15	25119883	C>A	SNHG14	[superior temporal gyrus]	No	No
rs66828322	chr15	25335320	G>A	UBE3A	[frontal pole]	No	Yes
rs66828322	chr15	25335320	G>A	UBE3A	[superior temporal gyrus]	No	Yes
rs7176461	chr15	25419872	A>C	UBE3A	[parahippocampal gyrus]	No	Yes
rs7176461	chr15	25419872	A>C	UBE3A	[superior temporal gyrus]	No	Yes
rs7175968	chr15	25419997	C>G	UBE3A	[frontal pole]	No	Yes
rs7175968	chr15	25419997	C>G	UBE3A	[inferior frontal gyrus]	No	Yes
rs7175968	chr15	25419997	C>G	UBE3A	[parahippocampal gyrus]	No	Yes
rs7175968	chr15	25419997	C>G	UBE3A	[superior temporal gyrus]	No	Yes
rs7182827	chr15	25420142	C>T	UBE3A	[inferior frontal gyrus]	No	Yes
rs7182827	chr15	25420142	C>T	UBE3A	[parahippocampal gyrus]	No	Yes
rs73372308	chr15	29117843	C>T	APBA2	[frontal pole]	No	Yes
rs73372308	chr15	29117843	C>T	APBA2	[inferior frontal gyrus]	No	Yes
rs73372308	chr15	29117843	C>T	APBA2	[superior temporal gyrus]	No	Yes
rs3751555	chr15	29117870	G>C	APBA2	[frontal pole]	No	Yes
rs3751555	chr15	29117870	G>C	APBA2	[inferior frontal gyrus]	No	Yes
rs3751555	chr15	29117870	G>C	APBA2	[parahippocampal gyrus]	No	Yes
rs3751555	chr15	29117870	G>C	APBA2	[superior temporal gyrus]	No	Yes
rs16958630	chr15	32770933	T>C	FMN1	[superior temporal gyrus]	No	No
rs3930082	chr15	32771326	C>T	FMN1	[frontal pole]	No	No
rs3930082	chr15	32771326	C>T	FMN1	[inferior frontal gyrus]	No	No
rs3930082	chr15	32771326	C>T	FMN1	[superior temporal gyrus]	No	No
rs12050761	chr15	32771402	C>T	FMN1	[frontal pole]	No	No
rs12050761	chr15	32771402	C>T	FMN1	[inferior frontal gyrus]	No	No
rs12050761	chr15	32771402	C>T	FMN1	[superior temporal gyrus]	No	No
rs3743108	chr15	32771915	T>C	FMN1	[frontal pole]	No	No
rs3825862	chr15	32771947	T>C	FMN1	[frontal pole]	No	No
rs3825862	chr15	32771947	T>C	FMN1	[inferior frontal gyrus]	No	No
rs3825862	chr15	32771947	T>C	FMN1	[parahippocampal gyrus]	No	No
rs3825862	chr15	32771947	T>C	FMN1	[superior temporal gyrus]	No	No
rs28414020	chr15	32772260	C>T	FMN1	[frontal pole]	No	No
rs28414020	chr15	32772260	C>T	FMN1	[inferior frontal gyrus]	No	No
rs28414020	chr15	32772260	C>T	FMN1	[parahippocampal gyrus]	No	No
rs28414020	chr15	32772260	C>T	FMN1	[superior temporal gyrus]	No	No
rs28455859	chr15	32772264	C>G	FMN1	[frontal pole]	No	No
rs28455859	chr15	32772264	C>G	FMN1	[inferior frontal gyrus]	No	No
rs28455859	chr15	32772264	C>G	FMN1	[parahippocampal gyrus]	No	No
rs28455859	chr15	32772264	C>G	FMN1	[superior temporal gyrus]	No	No
rs117080464	chr15	32772266	G>C	FMN1	[frontal pole]	No	No
rs117080464	chr15	32772266	G>C	FMN1	[inferior frontal gyrus]	No	No
rs117080464	chr15	32772266	G>C	FMN1	[parahippocampal gyrus]	No	No
rs117080464	chr15	32772266	G>C	FMN1	[superior temporal gyrus]	No	No
rs28728267	chr15	32772273	G>C	FMN1	[frontal pole]	No	No
rs28728267	chr15	32772273	G>C	FMN1	[inferior frontal gyrus]	No	No
rs28728267	chr15	32772273	G>C	FMN1	[parahippocampal gyrus]	No	No
rs28728267	chr15	32772273	G>C	FMN1	[superior temporal gyrus]	No	No
rs74011954	chr15	32772354	C>T	FMN1	[frontal pole]	No	No
rs74011954	chr15	32772354	C>T	FMN1	[parahippocampal gyrus]	No	No
rs28425489	chr15	32772355	A>G	FMN1	[frontal pole]	No	No
rs28425489	chr15	32772355	A>G	FMN1	[inferior frontal gyrus]	No	No
rs28425489	chr15	32772355	A>G	FMN1	[parahippocampal gyrus]	No	No
rs28425489	chr15	32772355	A>G	FMN1	[superior temporal gyrus]	No	No
rs28756786	chr15	32772373	A>T	FMN1	[frontal pole]	No	No
rs28756786	chr15	32772373	A>T	FMN1	[inferior frontal gyrus]	No	No
rs28756786	chr15	32772373	A>T	FMN1	[parahippocampal gyrus]	No	No
rs28756786	chr15	32772373	A>T	FMN1	[superior temporal gyrus]	No	No
rs28379322	chr15	32772376	A>C	FMN1	[frontal pole]	No	No
rs28379322	chr15	32772376	A>C	FMN1	[inferior frontal gyrus]	No	No
rs28379322	chr15	32772376	A>C	FMN1	[parahippocampal gyrus]	No	No
rs28379322	chr15	32772376	A>C	FMN1	[superior temporal gyrus]	No	No
rs28633097	chr15	32772434	C>T	FMN1	[frontal pole]	No	No
rs28633097	chr15	32772434	C>T	FMN1	[inferior frontal gyrus]	No	No
rs28633097	chr15	32772434	C>T	FMN1	[parahippocampal gyrus]	No	No
rs28633097	chr15	32772434	C>T	FMN1	[superior temporal gyrus]	No	No
rs28403314	chr15	32772435	A>G	FMN1	[frontal pole]	No	No
rs28403314	chr15	32772435	A>G	FMN1	[inferior frontal gyrus]	No	No
rs28403314	chr15	32772435	A>G	FMN1	[parahippocampal gyrus]	No	No
rs28403314	chr15	32772435	A>G	FMN1	[superior temporal gyrus]	No	No
rs28696324	chr15	32772453	C>T	FMN1	[frontal pole]	No	No
rs28696324	chr15	32772453	C>T	FMN1	[inferior frontal gyrus]	No	No
rs28696324	chr15	32772453	C>T	FMN1	[parahippocampal gyrus]	No	No
rs28696324	chr15	32772453	C>T	FMN1	[superior temporal gyrus]	No	No
rs28502036	chr15	32772541	C>G	FMN1	[frontal pole]	No	No
rs28502036	chr15	32772541	C>G	FMN1	[inferior frontal gyrus]	No	No
rs28502036	chr15	32772541	C>G	FMN1	[parahippocampal gyrus]	No	No
rs28502036	chr15	32772541	C>G	FMN1	[superior temporal gyrus]	No	No
rs58065892	chr15	32773431	C>T	FMN1	[frontal pole]	No	No
rs58065892	chr15	32773431	C>T	FMN1	[inferior frontal gyrus]	No	No
rs58065892	chr15	32773431	C>T	FMN1	[superior temporal gyrus]	No	No
rs16958702	chr15	32773609	T>G	FMN1	[frontal pole]	No	No
rs16958702	chr15	32773609	T>G	FMN1	[inferior frontal gyrus]	No	No
rs16958702	chr15	32773609	T>G	FMN1	[parahippocampal gyrus]	No	No
rs16958702	chr15	32773609	T>G	FMN1	[superior temporal gyrus]	No	No
rs572837	chr15	43531615	A>G	MAP1A	[inferior frontal gyrus]	No	Yes
rs76869688	chr15	52117414	G>A	GNB5	[superior temporal gyrus]	No	No
rs9920150	chr15	54628652	A>G	UNC13C	[superior temporal gyrus]	No	No
rs536214775	chr15	57289605	G>A	TCF12	[parahippocampal gyrus]	No	No
rs8034149	chr15	75019501	G>C	SCAMP5	[parahippocampal gyrus]	No	No
rs3743518	chr16	15866369	T>C	FOPNL	[frontal pole]	No	No
rs3743518	chr16	15866369	T>C	FOPNL	[inferior frontal gyrus]	No	No
rs3743518	chr16	15866369	T>C	FOPNL	[parahippocampal gyrus]	No	No
rs3743518	chr16	15866369	T>C	FOPNL	[superior temporal gyrus]	No	No
rs113716221	chr16	2599835	T>G	PDPK1	[frontal pole]	No	No
rs113716221	chr16	2599835	T>G	PDPK1	[inferior frontal gyrus]	No	No
rs113716221	chr16	2599835	T>G	PDPK1	[parahippocampal gyrus]	No	No
rs113716221	chr16	2599835	T>G	PDPK1	[superior temporal gyrus]	No	No
rs2335111	chr16	2601958	T>C	PDPK1	[superior temporal gyrus]	No	No
rs58180044	chr1	66987040	C>A	MIER1	[frontal pole]	No	No
rs58180044	chr1	66987040	C>A	MIER1	[inferior frontal gyrus]	No	No
rs58180044	chr1	66987040	C>A	MIER1	[parahippocampal gyrus]	No	No
rs58180044	chr1	66987040	C>A	MIER1	[superior temporal gyrus]	No	No
rs874052	chr16	80972209	G>A	CMC2	[parahippocampal gyrus]	No	No
rs2530064	chr17	15717167	C>T	ZNF286A	[frontal pole]	No	No
rs2530064	chr17	15717167	C>T	ZNF286A	[inferior frontal gyrus]	No	No
rs2530064	chr17	15717167	C>T	ZNF286A	[parahippocampal gyrus]	No	No
rs2530064	chr17	15717167	C>T	ZNF286A	[superior temporal gyrus]	No	No
rs3744473	chr17	44904920	A>G	CCDC103	[superior temporal gyrus]	No	No
rs12222	chr17	44905361	G>A	CCDC103	[parahippocampal gyrus]	No	No
rs80120770	chr17	46923932	C>A	GOSR2	[inferior frontal gyrus]	No	No
rs142549053	chr17	46953662	C>T	GOSR2	[superior temporal gyrus]	No	No
rs10491149	chr17	46956655	C>A	GOSR2	[inferior frontal gyrus]	No	No
rs11653330	chr17	46988084	A>G	RPRML-CDC27	[inferior frontal gyrus]	No	No
rs8067246	chr17	46989499	T>C	RPRML-CDC27	[inferior frontal gyrus]	No	No
rs12941604	chr17	48929651	G>A	SNF8	[superior temporal gyrus]	No	No
rs2011631	chr17	82655185	T>G	RAB40B	[superior temporal gyrus]	No	No
rs35404409	chr18	11883224	T>C	GNAL	[frontal pole]	No	No
rs35404409	chr18	11883224	T>C	GNAL	[inferior frontal gyrus]	No	No
rs35404409	chr18	11883224	T>C	GNAL	[parahippocampal gyrus]	No	No
rs35404409	chr18	11883224	T>C	GNAL	[superior temporal gyrus]	No	No
rs771456	chr1	93363350	C>T	DR1	[superior temporal gyrus]	No	No
rs1880919	chr19	50483392	T>C	EMC10	[parahippocampal gyrus]	No	No
rs8121117	chr20	10403100	C>T	MKKS	[superior temporal gyrus]	No	No
rs74959253	chr20	10404519	C>T	MKKS	[parahippocampal gyrus]	No	No
rs705090	chr2	131521067	G>C	LOC150776	[frontal pole]	No	No
rs705090	chr2	131521067	G>C	LOC150776	[inferior frontal gyrus]	No	No
rs705090	chr2	131521067	G>C	LOC150776	[parahippocampal gyrus]	No	No
rs705090	chr2	131521067	G>C	LOC150776	[superior temporal gyrus]	No	No
rs1569429318	chr21	37614628	GCATA>G	KCNJ6	[frontal pole]	No	No
rs1569429318	chr21	37614628	GCATA>G	KCNJ6	[inferior frontal gyrus]	No	No
rs1569429318	chr21	37614628	GCATA>G	KCNJ6	[parahippocampal gyrus]	No	No
rs1569429318	chr21	37614628	GCATA>G	KCNJ6	[superior temporal gyrus]	No	No
rs55659457	chr2	151850072	T>G	CACNB4	[parahippocampal gyrus]	No	No
rs78256121	chr2	151856427	C>T	CACNB4	[superior temporal gyrus]	No	No
rs62174459	chr2	151861485	A>G	CACNB4	[parahippocampal gyrus]	No	No
rs62175661	chr2	151861781	C>T	CACNB4	[parahippocampal gyrus]	No	No
rs2293220	chr2	151871995	C>T	CACNB4	[frontal pole]	No	No
rs1022388	chr2	151877752	T>C	CACNB4	[superior temporal gyrus]	No	No
rs7605710	chr2	151916162	C>T	CACNB4	[parahippocampal gyrus]	No	No
rs7566512	chr2	151916279	A>C	CACNB4	[parahippocampal gyrus]	No	No
rs1519710	chr2	151925627	T>C	CACNB4	[parahippocampal gyrus]	No	No
rs74535921	chr2	151948723	C>T	CACNB4	[superior temporal gyrus]	No	No
rs62176764	chr2	151965560	T>A	CACNB4	[parahippocampal gyrus]	No	No
rs1439887995	chr2	154857931	T>A	KCNJ3	[frontal pole]	No	No
rs1439887995	chr2	154857931	T>A	KCNJ3	[inferior frontal gyrus]	No	No
rs1439887995	chr2	154857931	T>A	KCNJ3	[superior temporal gyrus]	No	No
rs75511547	chr2	182924050	C>T	NCKAP1	[inferior frontal gyrus]	No	Yes
rs566281043	chr22	23316784	C>G	BCR	[inferior frontal gyrus]	No	Yes
rs566281043	chr22	23316784	C>G	BCR	[parahippocampal gyrus]	No	Yes
rs3876065	chr22	23316856	A>G	BCR	[frontal pole]	No	Yes
rs3876065	chr22	23316856	A>G	BCR	[inferior frontal gyrus]	No	Yes
rs3876065	chr22	23316856	A>G	BCR	[parahippocampal gyrus]	No	Yes
rs3876065	chr22	23316856	A>G	BCR	[superior temporal gyrus]	No	Yes
rs7603157	chr2	227357284	G>C	MFF	[frontal pole]	No	Yes
rs7603157	chr2	227357284	G>C	MFF	[inferior frontal gyrus]	No	Yes
rs7603157	chr2	227357284	G>C	MFF	[parahippocampal gyrus]	No	Yes
rs7603157	chr2	227357284	G>C	MFF	[superior temporal gyrus]	No	Yes
rs13389106	chr2	30257884	T>G	LBH	[frontal pole]	No	Yes
rs13386353	chr2	30257890	A>G	LBH	[frontal pole]	No	Yes
rs13386353	chr2	30257890	A>G	LBH	[inferior frontal gyrus]	No	Yes
rs898808334	chr2	38295013	T>G	ATL2	[inferior frontal gyrus]	No	No
rs879842517	chr2	44318619	C>A	PREPL	[frontal pole]	No	No
rs879842517	chr2	44318619	C>A	PREPL	[inferior frontal gyrus]	No	No
rs879842517	chr2	44318619	C>A	PREPL	[parahippocampal gyrus]	No	No
rs879842517	chr2	44318619	C>A	PREPL	[superior temporal gyrus]	No	No
rs773648782	chr2	44318622	T>G	PREPL	[frontal pole]	No	No
rs773648782	chr2	44318622	T>G	PREPL	[inferior frontal gyrus]	No	No
rs773648782	chr2	44318622	T>G	PREPL	[parahippocampal gyrus]	No	No
rs773648782	chr2	44318622	T>G	PREPL	[superior temporal gyrus]	No	No
rs748201867	chr2	65022572	C>G	SLC1A4	[frontal pole]	No	No
rs748201867	chr2	65022572	C>G	SLC1A4	[inferior frontal gyrus]	No	No
rs748201867	chr2	65022572	C>G	SLC1A4	[parahippocampal gyrus]	No	No
rs748201867	chr2	65022572	C>G	SLC1A4	[superior temporal gyrus]	No	No
rs868072194	chr2	86504509	T>G	CHMP3	[frontal pole]	No	No
rs868072194	chr2	86504509	T>G	CHMP3	[inferior frontal gyrus]	No	No
rs868072194	chr2	86504509	T>G	CHMP3	[parahippocampal gyrus]	No	No
rs9840511	chr3	15072276	T>C	RBSN	[parahippocampal gyrus]	No	No
rs62272780	chr3	160495426	T>A	KPNA4	[parahippocampal gyrus]	No	No
rs704289	chr3	71676192	A>G	EIF4E3	[frontal pole]	No	No
rs704289	chr3	71676192	A>G	EIF4E3	[inferior frontal gyrus]	No	No
rs12501278	chr4	6322091	T>C	PPP2R2C	[inferior frontal gyrus]	No	No
rs4859658	chr4	76278751	A>G	FAM47E-STBD1	[inferior frontal gyrus]	No	No
rs11946806	chr4	76279652	C>T	FAM47E-STBD1	[inferior frontal gyrus]	No	No
rs144784670	chr5	112866203	G>A	SRP19	[parahippocampal gyrus]	No	No
rs1063212	chr5	147585975	G>A	JAKMIP2	[superior temporal gyrus]	No	No
rs112343653	chr5	257059	G>A	SDHA	[inferior frontal gyrus]	No	No
rs112343653	chr5	257059	G>A	SDHA	[parahippocampal gyrus]	No	No
rs112343653	chr5	257059	G>A	SDHA	[superior temporal gyrus]	No	No
rs73024831	chr5	257077	A>G	SDHA	[frontal pole]	No	No
rs73024831	chr5	257077	A>G	SDHA	[parahippocampal gyrus]	No	No
rs73024831	chr5	257077	A>G	SDHA	[superior temporal gyrus]	No	No
rs13196486	chr6	134962736	C>G	HBS1L	[inferior frontal gyrus]	No	No
rs62392951	chr6	29672209	A>T	MOG	[parahippocampal gyrus]	No	Yes
rs3135049	chr6	29672244	T>C	MOG	[frontal pole]	No	Yes
rs3135049	chr6	29672244	T>C	MOG	[inferior frontal gyrus]	No	Yes
rs3135049	chr6	29672244	T>C	MOG	[parahippocampal gyrus]	No	Yes
rs3135049	chr6	29672244	T>C	MOG	[superior temporal gyrus]	No	Yes
rs11242813	chr6	349016	C>T	DUSP22	[frontal pole]	No	Yes
rs11242813	chr6	349016	C>T	DUSP22	[inferior frontal gyrus]	No	Yes
rs11242813	chr6	349016	C>T	DUSP22	[parahippocampal gyrus]	No	Yes
rs11242813	chr6	349016	C>T	DUSP22	[superior temporal gyrus]	No	Yes
rs1046656	chr6	351156	C>T	DUSP22	[frontal pole]	No	Yes
rs1046656	chr6	351156	C>T	DUSP22	[inferior frontal gyrus]	No	Yes
rs1046656	chr6	351156	C>T	DUSP22	[parahippocampal gyrus]	No	Yes
rs1046656	chr6	351156	C>T	DUSP22	[superior temporal gyrus]	No	Yes
rs12673630	chr7	44834201	T>C	H2AZ2	[inferior frontal gyrus]	No	No
rs1052071	chr8	102204606	C>T	RRM2B	[parahippocampal gyrus]	No	No
rs61040507	chr8	116644159	G>T	EIF3H	[inferior frontal gyrus]	No	No
rs4872135	chr8	23432640	G>A	ENTPD4	[inferior frontal gyrus]	No	No
rs4872135	chr8	23432640	G>A	ENTPD4	[parahippocampal gyrus]	No	No
rs4872135	chr8	23432640	G>A	ENTPD4	[superior temporal gyrus]	No	No
rs12003764	chr9	2044655	A>G	SMARCA2	[inferior frontal gyrus]	No	No
rs7389229	chr9	89361399	G>A	SEMA4D	[superior temporal gyrus]	No	Yes
rs4876978	chr9	89361605	C>T	SEMA4D	[inferior frontal gyrus]	No	Yes
