## Supplemental Table 3 for "Allele-specific alternative polyadenylation links noncoding genetic variation to Alzheimer’s disease risk"

### Sheet: Differential_Allelic_Usage_SNPs
Table S3
List of asAPA SNPs demonstrating differential allelic usage across AD and Control. SNPs are annotated with rsid, hg38 genomic coordinates, alleles, gene name, brain region, whether it is in LD with and within 200kb of a GWAS loci, and whether the gene is a previously reported AD-relevant gene.
rsid	chromosome	position	alleles	gene	brain_region	in_ld_with_gwas	is_ad_relevant_gene
rs34681177	chr10	20285502	A>T	PLXDC2	[inferior frontal gyrus]	No	No
rs1057410	chr10	73814321	G>A	CAMK2G	[parahippocampal gyrus]	No	No
rs7907224	chr10	80434156	A>G	PRXL2A	[frontal pole]	No	No
rs7096715	chr10	80436193	T>C	PRXL2A	[inferior frontal gyrus]	No	No
rs12253113	chr10	87753082	T>C	ATAD1	[inferior frontal gyrus]	No	No
rs635903	chr11	113276063	T>C	NCAM1	[parahippocampal gyrus]	No	Yes
rs13903	chr11	11958850	T>C	DKK3	[frontal pole]	No	Yes
rs12364918	chr11	130871520	G>A	SNX19	[frontal pole]	No	No
rs831618	chr11	33707068	T>G	CD59	[frontal pole]	No	Yes
rs7357	chr11	33708715	G>T	CD59	[parahippocampal gyrus]	No	Yes
rs1971378	chr1	150624785	G>A	ENSA	[superior temporal gyrus]	No	No
rs2499853	chr1	161960940	A>G	ATF6	[frontal pole]	No	Yes
rs2499849	chr1	161961838	G>C	ATF6	[inferior frontal gyrus]	No	Yes
rs11235851	chr11	73677454	G>A	RAB6A	[frontal pole]	No	Yes
rs2296523	chr1	182381761	C>G	GLUL	[superior temporal gyrus]	No	Yes
rs492710	chr11	83259750	G>T	CCDC90B	[parahippocampal gyrus]	No	No
rs1803919	chr1	236550256	G>A	LGALS8	[frontal pole]	No	No
rs2252698	chr12	54949477	T>C	TESPA1	[frontal pole]	No	No
rs1463335	chr12	69273295	T>A	CPSF6	[frontal pole]	No	No
rs7143775	chr14	103343504	A>C	EIF5	[superior temporal gyrus]	No	Yes
rs2123459	chr14	64485585	G>A	ZBTB25	[parahippocampal gyrus]	No	No
rs11158569	chr14	64933351	C>T	CHURC1	[frontal pole]	No	No
rs66828322	chr15	25335320	G>A	UBE3A	[frontal pole]	No	Yes
rs55988027	chr15	25335344	T>C	UBE3A	[frontal pole]	No	Yes
rs17115478	chr15	25336275	A>C	UBE3A	[frontal pole]	No	Yes
rs67587733	chr15	25336474	T>A	UBE3A	[frontal pole]	No	Yes
rs36117412	chr15	25337029	T>C	UBE3A	[frontal pole]	No	Yes
rs7175968	chr15	25419997	C>G	SNHG14	[frontal pole]	No	No
rs1049508	chr15	45361394	A>G	GATM	[inferior frontal gyrus]	No	No
rs4776055	chr15	52550659	G>A	ARPP19	[frontal pole]	No	Yes
rs41435744	chr15	52551659	G>C	ARPP19	[frontal pole]	No	Yes
rs2188753	chr15	91293654	A>G	SV2B	[inferior frontal gyrus]	No	Yes
rs1520238	chr16	64946073	G>T	CDH11	[inferior frontal gyrus]	No	No
rs1132843	chr16	74448557	G>A	GLG1	[parahippocampal gyrus]	No	No
rs1046852	chr1	68125421	A>G	WLS	[inferior frontal gyrus]	No	No
rs12932337	chr16	89564222	C>T	RPL13	[inferior frontal gyrus]	No	Yes
rs117055294	chr17	17190218	A>C	MPRIP	[inferior frontal gyrus]	No	No
rs74319100	chr17	20318079	A>G	SPECC1	[parahippocampal gyrus]	No	Yes
rs1076185	chr17	31536704	C>A	RAB11FIP4	[superior temporal gyrus]	No	No
rs8070740	chr17	5428576	A>G	RPAIN	[frontal pole]	No	No
rs12942219	chr17	77215526	G>A	SEC14L1	[parahippocampal gyrus]	No	No
rs56084168	chr17	81110774	C>T	AATK	[parahippocampal gyrus]	No	No
rs12449515	chr17	81116967	C>T	AATK	[frontal pole]	No	No
rs1047339	chr17	9912094	A>G	GAS7	[inferior frontal gyrus]	No	Yes
rs1047342	chr17	9912263	T>C	GAS7	[inferior frontal gyrus]	No	Yes
rs611603	chr18	34868287	C>T	DTNA	[inferior frontal gyrus]	No	No
rs1135980	chr18	45751318	C>T	SLC14A1	[frontal pole]	No	No
rs6903	chr19	17306756	C>T	MRPL34	[inferior frontal gyrus]	No	No
rs12150991	chr19	18577217	C>T	UBA52	[frontal pole]	No	Yes
rs40561	chr19	23358570	A>T	ZNF91	[superior temporal gyrus]	No	No
rs7607676	chr2	100280504	G>A	LONRF2	[inferior frontal gyrus]	No	No
rs7607676	chr2	100280504	G>A	LONRF2	[parahippocampal gyrus]	No	No
rs10865038	chr2	100280546	C>T	LONRF2	[frontal pole]	No	No
rs8103	chr21	44769315	A>T	UBE2G2	[frontal pole]	No	No
rs13019587	chr2	196197595	T>C	HECW2	[frontal pole]	No	Yes
rs4675588	chr2	206121201	G>T	NDUFS1	[frontal pole]	No	No
rs7985	chr22	26670572	A>G	MIAT	[parahippocampal gyrus]	No	No
rs743038	chr22	50445646	C>T	SBF1	[superior temporal gyrus]	No	No
rs1048753	chr2	70657076	G>C	ADD2	[inferior frontal gyrus]	No	No
rs1133494	chr3	150585035	A>C	EIF2A	[inferior frontal gyrus]	No	No
rs35697923	chr4	155344587	A>G	MAP9	[parahippocampal gyrus]	No	No
rs543351	chr4	46244408	C>T	GABRA2	[superior temporal gyrus]	No	Yes
rs497068	chr4	46248660	G>A	GABRA2	[parahippocampal gyrus]	No	Yes
rs6446489	chr4	6321738	C>T	PPP2R2C	[superior temporal gyrus]	No	No
rs9138	chr4	87983190	A>C	SPP1	[superior temporal gyrus]	No	Yes
rs28730650	chr4	99071500	C>A	ADH5	[parahippocampal gyrus]	No	No
rs9325017	chr5	146582664	G>A	PPP2R2B	[parahippocampal gyrus]	No	Yes
rs11950492	chr5	58969404	A>G	PDE4D	[superior temporal gyrus]	No	Yes
rs15071	chr5	83581870	C>T	VCAN	[parahippocampal gyrus]	No	Yes
rs1057569	chr5	96773906	G>A	CAST	[parahippocampal gyrus]	No	Yes
rs7515	chr6	151358463	G>C	AKAP12	[parahippocampal gyrus]	No	No
rs9505115	chr6	7283526	T>C	SSR1	[frontal pole]	No	No
rs15616	chr6	75254926	A>G	TMEM30A	[inferior frontal gyrus]	No	No
rs4518	chr7	107919746	C>T	DLD	[inferior frontal gyrus]	No	Yes
rs1047053	chr7	154893261	G>A	DPP6	[frontal pole]	No	No
rs1062119	chr7	158731198	G>A	ESYT2	[frontal pole]	No	No
rs73370736	chr7	38724153	A>G	VPS41	[frontal pole]	No	No
rs79603064	chr7	44062097	G>A	DBNL	[frontal pole]	No	No
rs1142957	chr8	11843218	A>C	CTSB	[parahippocampal gyrus]	No	Yes
rs11786618	chr8	11843821	G>A	CTSB	[frontal pole]	No	Yes
rs673430	chr8	2935780	T>C	CSMD1	[frontal pole]	No	Yes
rs722651	chr9	13106336	G>A	MPDZ	[inferior frontal gyrus]	No	No
rs1051863	chr9	8316973	A>G	PTPRD	[frontal pole]	No	No
